# Comparative transcriptomics of *Lathyrus sativus* reveals accession-specific resistance responses against *Erysiphe pisi*

**DOI:** 10.1101/2024.11.23.624375

**Authors:** Rita Maravilha Marques, Telma Fernandes, Pedro M. Barros, Susana Trindade Leitão, Diego Rubiales, Maria Carlota Vaz Patto, Carmen Santos

## Abstract

*Lathyrus sativus* (grass pea) is a valuable crop for sustainable agriculture, offering both dietary benefits and desirable agronomic traits. However, its yield stability is limited by different diseases such as powdery mildew caused by *Erysiphe pisi*. Frequent fungal resistance to pesticides and growing environmental concerns highlight the need for research investment to develop resistant crop varieties. Four *L. sativus* accessions, exhibiting varying levels of resistance to *E. pisi* (resistant, partially resistant, partially susceptible, and susceptible), were analysed using dual RNA-seq to identify key defence mechanisms and effector genes involved in this plant-pathogen interaction. The dual transcriptomic analysis highlighted a host biphasic response, characterised by an initial burst of gene expression, followed by a quiescent phase, and a second wave of intense gene expression at 72 hours after inoculation. Common *L. sativus* defence mechanisms, including antifungal protein expression, cell wall reinforcement, reactive oxygen species-mediated defence were activated by all accessions compared to susceptible accession. Unique responses in the resistant accession integrate early reinforcement of structural barriers with sustained chemical defences and stress responses. Overall, the partially resistant accession exhibited a front-loaded defence response, focused on biotic stimuli and interspecies interactions at early infection stages. In contrast, partial susceptible accessions exhibited a weaker baseline defence system, with a slower and less robust response specifically targeting pathogen infection. We identified potential *E. pisi* effectors, including genes involved in cell wall hydrolysis, nutrient acquisition, and virulence, with a higher diversity of effectors identified in the susceptible accession. This study identifies novel targets within the complex defence mechanisms of the *Lathyrus sativus*-*Erysiphe pisi* interaction that will support to future breeding programs aimed at enhancing resistance to *E. pisi* in *L. sativus* and other related species.
