## Supplementary material for "Comparative transcriptomics of *Lathyrus sativus* reveals accession-specific resistance responses against *Erysiphe pisi*": Table S1

### Sheet: Table S1
Supplemental Table 1 Summary statistics of the dual RNA Seq experiment: number of reads and alignment rates against the Lathyrus sativus JIC_Lsat_v2.1.1 genome, Erysiphe pisi ASM20880v1 genome, and the de novo Trinity genome generated based on the latter alignment. The sample code refers to the genotype (PR – Partial Resistant, R – Resistant, PS – Partial Susceptible, S – Susceptible), the time p…
Sample	Number of reads	Alignment rate to JIC Lsat v2.1.1 (%)	Alignment rate to ASM20880v1 (%)	Alignment rate to Trinity de novo transcriptome (%)
PR_0hai_r1	9534360	87.19	NA	0.24
PR_0hai_r2	9827099	86.19	NA	0.32
PR_0hai_r3	12231978	87.9	NA	0.38
PR_12hai_r1	10469233	85.83	0.38	0.33
PR_12hai_r2	11792313	85.56	0.34	0.28
PR_12hai_r3	9550534	86.67	0.38	0.33
PR_48hai_r2	10327110	85.54	0.32	0.24
PR_72hai_r1	10562128	83.12	0.32	0.21
PR_72hai_r2	10591979	82.49	0.32	0.19
PR_72hai_r3	9121495	86.5	0.51	0.43
PS_0hai_r1	9985549	86.77	NA	0.33
PS_0hai_r2	11832590	86.51	NA	0.23
PS_0hai_r3	8685593	85.73	NA	0.19
PS_12hai_r1	9955125	87.37	0.44	0.41
PS_12hai_r2	10372380	89.15	0.52	0.5
PS_12hai_r3	10810114	86.63	0.44	0.38
PS_48hai_r1	10425720	87.89	0.43	0.39
PS_48hai_r2	12090523	85.87	0.58	0.5
PS_48hai_r3	9587456	81.52	0.36	0.24
PS_72hai_r1	11378137	87.47	0.64	0.6
PS_72hai_r2	10271368	88.55	0.62	0.59
PS_72hai_r3	10363276	88.2	0.66	0.61
R_0hai_r1	10190353	85.53	NA	0.36
R_0hai_r2	10866412	85.59	NA	0.29
R_0hai_r3	9185788	85.16	NA	0.33
R_12hai_r1	10025589	86.09	0.4	0.36
R_12hai_r2	11611428	90.05	0.85	0.91
R_12hai_r3	10325153	86.15	0.45	0.41
R_48hai_r1	9379209	87.32	0.52	0.51
R_48hai_r2	10703660	87.14	0.37	0.31
R_48hai_r3	10518992	87.9	0.54	0.51
R_72hai_r1	10858271	85.84	0.36	0.28
R_72hai_r2	10372031	87.25	0.42	0.37
R_72hai_r3	9532848	77.33	0.35	0.2
S_0hai_r1	9970378	86.21	NA	0.32
S_0hai_r2	10245562	85.54	NA	0.32
S_0hai_r3	9880370	88.57	NA	0.43
S_12hai_r1	9530611	89.08	0.52	0.53
S_12hai_r2	11837407	86.14	0.43	0.35
S_12hai_r3	11332766	85.51	0.39	0.31
S_48hai_r1	10412383	85.85	0.53	0.44
S_48hai_r2	9897008	86.38	0.41	0.31
S_48hai_r3	9771037	88.08	0.38	0.32
S_72hai_r1	9271523	89.24	0.98	0.94
S_72hai_r2	9879349	88.2	0.59	0.5
S_72hai_r3	10456929	88.49	0.46	0.36
*NA: not applicable
