## Supplementary material for "Comparative transcriptomics of *Lathyrus sativus* reveals accession-specific resistance responses against *Erysiphe pisi*": Table S3

### Sheet: Table S3
Supplemental Table 3 List of primers for RT-qPCR used in this study.
Gene ID	Annotation	Primer forward sequence (5'-3')	Primer reverse sequence (5'-3')
g5179.t1	Inactive beta-amylase 9	AGCTTCAAGTCTTCGTTCGC	TCGAGTTTTACCGTCGCTTG
g3907.t1	Kunitz trypsin inhibitor 5	AAGTTTTGTCAGGGGTGTGG	CTCCCTACACAAAGTCTGACAC
g1304.t1	NAC domain-containing protein JA2L	ATTCGACCCTTGGATCCTTCC	AGCTACTCTATTGGGTCGAGTC
g28159.t1	Peptidyl-prolyl cis-trans isomerase FKBP65	GCCTGTAAGCTGAAACTCAAGG	CAGCCAAATCCAAGTCAACCAG
g18115.t1	Eugenol synthase 1	TCCTCTTGTGATGGAGCAACTC	AAGCTTGGAATGGAGGAAGAGG
g4535.t1	Pathogenesis-related protein 10	CTGGAACCATCAAGAAGCTCAC	GCCAGTGCCTCCAATAATGC
g27034.t1	Adagio protein 3	ACTGGGTATCGTGCTCATGAAG	TCCTAATCTCCGACACCACAAC
g19671.t1	Protein EARLY FLOWERING 4	GCGACACTGAACAAGAGTTTCC	GTTGATTCTCGTTCACCTGCTG
g29908.t1	Glycine-rich RNA-binding protein 7	TTCTTACGGCGACATCGTTG	ATGTTCTGGCCGTTCATTCC
