## Supplementary material for "Comparative transcriptomics of *Lathyrus sativus* reveals accession-specific resistance responses against *Erysiphe pisi*": Table S8

### Sheet: Table S8
Supplemental Table 8 BLASTp results of Erysiphe pisi effectors with Foldseek hits
Effector ID	best hit BLASTp	Species from Erysiphe pisi sequence BLASTp	e-value / percent identity	Foldseek match	Database Species	best hit BLASTp Foldseek match	Species from Foldseek match BLASTp	e-value / percent identity
DN10415	NADH-ubiquinone oxidoreductase 24 kDa subunit, mitochondrial	Erysiphe neolycopersici	3E-113 / 91.81%	Pgt_Ug99_A1_5685	Puccinia graminis	hypothetical protein PGTUg99_026936	Puccinia graminis f. sp. tritici	7e-65 / 100.00%
DN10495	hypothetical protein OnM2_012029	Erysiphe neolycopersici	3E-09 / 31.25%	PTRG_01339	Pyrenophora tritici-repentis	uncharacterized protein PTRG_01339	Pyrenophora tritici-repentis Pt-1C-BFP	1e-71 / 100.00%
DN10505	7-dehydrocholesterol reductase	Erysiphe neolycopersici	3E-30 / 93.10%	Pgt_Ug99_A1_14691	Puccinia graminis	hypothetical protein PGT21_002279	Puccinia graminis f. sp. tritici	7e-40 / 100.00%
DN10871	RNA-directed DNA polymerase from mobile element jockey	Penicillium subrubescens	1E-8 / 42.03%	Pgt_Ug99_A1_8789	Puccinia graminis	hypothetical protein PGT21_029625	Puccinia graminis f. sp. tritici	1e-53 / 100.00%
DN10975	putative small oligopeptide opt family	Erysiphe necator	3e-67 / 85.71%	Pgt_Ug99_A1_13352	Puccinia graminis	hypothetical protein PGT21_023540	Puccinia graminis f. sp. tritici	3e-61 / 100.00%
DN11057	membrane protein-like protein TMS1	Erysiphe pulchra	2e-97 / 98.64%	Copci1_7660	Coprinopsis cinerea	hypothetical protein CC1G_08949	Coprinopsis cinerea okayama7#130	3e-28 / 100.00%
DN11132	putative bacterial alpha-l-rhamnosidase domain protein	Erysiphe neolycopersici	2e-43 / 86.36%	Phyinf1_2300	Phytophthora infestans	no hits	no hits	no hits
DN11153	putative oligosaccharyltransferase subunit ribophorin ii	Erysiphe necator	2e-45 / 68.42%	Tribi1_523713	Trichodelitschia bisporula	hypothetical protein EJ06DRAFT_523713	Trichodelitschia bisporula	9e-99 / 100.00%
DN1179	putative pre-rrna processing protein	Erysiphe neolycopersici	1e-60 / 83.47%	Blugr2_918	Blumeria graminis	unnamed protein product	Blumeria hordei	0 / 93.45%
DN1391	putative secreted effector protein	Erysiphe necator	6e-52 / 49.15%	MGG_00619T0	Magnaporthe oryzae	cell surface protein precursor	Ascosphaera apis ARSEF 7405	8e-41 / 75.00%
DN1423	Eukaryotic translation initiation factor 3 subunit I	Erysiphe necator	7e-152 / 95.02%	Lepmu1_423	Leptosphaeria maculans	predicted protein	Plenodomus lingam JN3	1e-25 / 100.00%
DN144	putative secreted effector protein	Erysiphe necator	8e-67 / 57.95%	Rhiso1_3965	Rhizoctonia solani	hypothetical protein RSOLAG1IB_02688	Rhizoctonia solani AG-1 IB	2e-80 / 100.00%
DN1473	Protein SnodProt1	Erysiphe neolycopersici	6e-83 / 81.94%	Rhiso1_8951	Rhizoctonia solani	no hits	no hits	no hits
DN164	putative serine-threonine rich	Erysiphe neolycopersici	3e-136 / 65.61%	Melli1_207377	Melampsora lini	uncharacterized protein MELLADRAFT_123909	Melampsora larici-populina 98AG31	9e-41 / 68.40%
DN174	Pectin lyase-like protein	Erysiphe pulchra	6e-118 / 90.27%	Rhiso1_10385	Rhizoctonia solani	no hits	no hits	no hits
DN262	Prohibitin-2	Erysiphe neolycopersici	4e-125 / 99.43%	MGG_16260T0	Magnaporthe oryzae	uncharacterized protein MGG_16260	Pyricularia oryzae 70-15	5e-70 / 100.00%
DN4049	histone acetyltransferase ELP3	Aureobasidium melanogenum	2e-47 / 98.63%	Phyinf1_16668	Phytophthora infestans	no hits	no hits	no hits
DN4377	putative aldose 1-epimerase	Erysiphe neolycopersici	2e-30 / 82.86%	Rhodsp1_78249	Pseudomicrostroma glucosiphilum	hypothetical protein BCV69DRAFT_78249	Pseudomicrostroma glucosiphilum	5e-163 / 100.00%
DN4409	putative small secreted protein	Erysiphe neolycopersici	8E-69 / 65.88%	Tribi1_523417	Trichodelitschia bisporula	hypothetical protein EJ06DRAFT_523417	Trichodelitschia bisporula	0 / 100.00%
DN4492	Protein rot1	Erysiphe neolycopersici	2e-124 / 93.44%	Botci1_10473	Botrytis cinerea	no hits	no hits	no hits
DN4717	Mannan endo-1,6-alpha-mannosidase DCW1	Erysiphe neolycopersici	5e-20 / 83.02%	Spafl1_4498	Spathularia flavida	no hits	no hits	no hits
DN5	conserved hypothetical protein	Talaromyces marneffei ATCC 18224	2e-74 / 68.97%	MGG_00619T0	Magnaporthe oryzae	cell surface protein precursor	Ascosphaera apis ARSEF 7405	8e-41 / 75.00%
DN52	Cell surface protein	Erysiphe pulchra	5e-124 / 80.17%	MGG_03988T0	Magnaporthe oryzae	uncharacterized protein MGG_03988	Pyricularia oryzae 70-15	4e-130 / 100.00%
DN520	3-phytase A	Erysiphe neolycopersici	3e-57 / 76.67%	Rhodsp1_283219	Pseudomicrostroma glucosiphilum	hypothetical protein BCV69DRAFT_283219	Pseudomicrostroma glucosiphilum	1e-62 / 100.00%
DN5470	putative J domain-containing protein C2E1P5.03	Erysiphe neolycopersici	9e-171 / 85.37%	Lepmu1_1227	Leptosphaeria maculans	predicted protein	Plenodomus lingam JN3	1e-42 / 100.00%
DN5816	V-type proton ATPase subunit C	Erysiphe neolycopersici	4E-51 / 96.63%	Phyinf1_4260	Phytophthora infestans	no hits	no hits	no hits
DN59	membrane fusion mating protein FIG1	Erysiphe pulchra	8e-52 / 96.55%	Pgt_Ug99_A1_2347	Puccinia graminis	hypothetical protein PGTUg99_013780	Puccinia graminis f. sp. tritici	1e-166 / 100%
DN6361	cyclin-dependent protein kinase regulator pho80	Metarhizium brunneum ARSEF 3297	8e-39 / 40.61%	MGG_17500T0	Magnaporthe oryzae	uncharacterized protein MGG_17500	Pyricularia oryzae 70-15	7e-46 / 100.00%
DN6509	effector OEC112 precursor protein	Rutstroemia sp. NJR-2017a BVV2	9e-40 / 40.09%	Blugr2_6621	Blumeria graminis	cytochrome p450 monooxygenase protein	Rutstroemia sp. NJR-2017a WRK4	8e-21 / 46.51%
DN6609	Allergen Asp	Erysiphe necator	0 / 70.81%	Pgt_Ug99_A1_10893	Puccinia graminis	hypothetical protein PGT21_030663	Puccinia graminis f. sp. tritici	4e-99 / 100.00%
DN6783	Endoplasmic reticulum vesicle protein 25	Erysiphe necator	6e-123 / 90.96%	Color1_12084	Colletotrichum orchidophilum	uncharacterized protein CORC01_01371	Colletotrichum orchidophilum	1e-63 / 100.00%
DN708	putative ser thr protein phosphatase family	Erysiphe necator	5e-64 / 64.29%	Rhoto_9395	Rhodosporidium toruloides	hypothetical protein AAT19DRAFT_9395	Rhodotorula toruloides	1e-37 / 100.00%
DN7886	Subtilisin-like protease 2	Erysiphe neolycopersici	1e-74 / 81.95%	Rhiso1_11952	Rhizoctonia solani	hypothetical protein RSOLAG1IB_12521	Rhizoctonia solani AG-1 IB	1e-28 / 100.00%
DN8238	fungal-specific transcription factor domain-containing protein	Hyaloscypha sp. PMI_1271	3e-25 / 90.74%	Pgt_Ug99_A1_16230	Puccinia graminis	hypothetical protein PGT21_021327	Puccinia graminis f. sp. tritici	9e-58 / 100.00%
DN8317	Chaperone J-domain-containing protein	Erysiphe pulchra	1e-46 / 89.66%	Phyinf1_14341	Phytophthora infestans	no hits	no hits	no hits
DN9065	putative mannose 6-phosphate receptor-like protein	Erysiphe neolycopersici	2e-111 / 94.38%	Blugr2_3910	Blumeria graminis	CSEP0040 putative effector protein	Blumeria hordei DH14	5e-65 / 100.00%
DN9116	putative nima-interacting protein	Erysiphe neolycopersici	2e-93 / 91.50%	Rhiso1_9970	Rhizoctonia solani	hypothetical protein RSOLAG1IB_10589	Rhizoctonia solani AG-1 IB	3e-37 / 100.00%
DN94	Sialidase superfamily/BNR/Asp-box repeat protein	Erysiphe neolycopersici	1e-37 / 91.67%	Copci1_3436	Coprinopsis cinerea	hypothetical protein CC1G_03937	Coprinopsis cinerea okayama7#130	2e-26 / 88.41%
DN9453	Alpha-glucosidase	Erysiphe neolycopersici	2e-140 / 93.75%	Rhoto_14515	Rhodosporidium toruloides	Protein CFT1	Rhodotorula toruloides	2e-10 / 67.35%
DN9922	putative secreted glycosidase	Erysiphe neolycopersici	2e-56 / 81.20%	Color1_4944	Colletotrichum orchidophilum	Mitochondrial phosphate carrier protein	Colletotrichum higginsianum IMI 349063	4e-35 / 95.00%
